# Local rediscovery of the eucerine bee *Xenoglossa cressoniana* in Texas and Oklahoma after over a century of absence from the southern Great Plains

**DOI:** 10.64898/2026.05.22.727325

**Authors:** Elinor M. Lichtenberg, Isabelle S. Gonzales, Keng-Lou James Hung, John L. Neff

**Affiliations:** Department of Biological Sciences and Advanced Environmental Research Institute, University of Texas, Denton, TX, USA; Oklahoma Biological Survey, University of Oklahoma, Norman, OK, USA; Department of Chemistry and Biology, Toronto Metropolitan University, Toronto, ON, Canada; Central Texas Melittological Institute, Austin, TX, USA

**Keywords:** *Tetraloniella cressoniana*, Eucerini, longhorn bee, Great Plains, under-sampled region, *Salvia*

## Abstract

*Xenoglossa cressoniana*, also known as *Tetraloniella* cressoniana or *Xenoglossodes cressoniana*, is a eucerine bee known mainly from the US Great Plains. The species was described from a female collected somewhere in Texas in the early 1900s. Here, we report local rediscovery of this species in Texas and a new state record for Oklahoma after over a century with no intervening observations in either US state. While surveying north Texas ranches, we collected six specimens, including both males and females, at five sites northwest of the Dallas-Fort Worth Metroplex. In Oklahoma, we collected two females within a single nature preserve. *Xenoglossa cressoniana*’s range, the Great Plains and parts of the deep South, covers a large proportion of the United States that has been historically overlooked by most bee researchers. This report highlights the critical need for increasing data from under-sampled regions including the Great Plains and from private lands, even within a heavily sampled country such as the US.
