## Supplementary material for "Local rediscovery of the eucerine bee *Xenoglossa cressoniana* in Texas and Oklahoma after over a century of absence from the southern Great Plains": Table S1

Lichtenberg EM, Gonzales IS, Hung KLJ, Neff JL. Local rediscovery of the eucerine bee Xenoglossa cressoniana in Texas and Oklahoma after over a century of absence from the southern Great Plains
Table S1: Specimens reported in this article are provided in a CSV file. We combined verbatimLabel and Locality into one column. The "host plant information" column contains information from associatedTaxa, occurenceRemarks, and habitat. Identifiers for iNaturalist observations were manually added. The KU Field Station records could not be distinguished, so there is some uncertainty about the sec…
recordCategory	gbifID	institutionCode	recordedBy	sex	verbatimLabel/Locality	eventDate	countryCode	stateProvince	county	locality	decimalLatitude	decimalLongitude	coordinateUncertaintyInMeters	georeferencedBy	georeferenceSources	identifiedBy	host plant information
iNaturalist	6131226671	iNaturalist	clayton0		Clinton, Lincoln, NE, USA	2025-08-28T07:47	US	Nebraska			40.834458	-96.674225	4			clayton0, samwilhelm
iNaturalist	5168184710	iNaturalist	NatureRosanna		S Keeler St, Olathe, KS, US	2024-09-07T09:03:47	US	Kansas			38.878034	-94.805528	23			nina fogel, NatureRosanna
Museum specimen - older	5151500340	MIN	James B. Kring			9/7/48	US	Kansas	Riley	Manhattan	39.2	-96.6	4308	Lichtenberg, EM	GEOLocate Web	W. E. LaBerge
Museum specimen - older	5151496363	MIN	Roland Fischer			9/21/48	US	Kansas	Riley	Manhattan	39.2	-96.6	4308	Lichtenberg, EM	GEOLocate Web	W. E. LaBerge
Museum specimen - recent	5102825602	MISSA	L. Gibbs	Female		10/8/23	US	Mississippi	Greene	2.4 mi. NE of Mason Creek	31.3957	-88.667		L. Gibbs	GPS	I.J. Warden	Salvia azurea
Museum specimen - recent	5102825599	MISSA	L. Gibbs	Female		10/15/23	US	Mississippi	Wayne	6.9 mi. SW of Clara	31.5172	-88.7895		L. Gibbs	GPS	I.J. Warden	Salvia azurea
Museum specimen - recent	5102824611	MISSA	L. Gibbs	Female		9/27/23	US	Mississippi	Jones	2.5 mi. NE of Ovett	31.5216	-89.0218		L. Gibbs	GPS	I.J. Warden	Boltonia sp.
Museum specimen - recent	5102824607	MISSA	L. Gibbs	Female		10/15/23	US	Mississippi	Wayne	7.4 mi. SW of Clara	31.513	-88.7967		L. Gibbs	GPS	I.J. Warden	Salvia azurea
Museum specimen - recent	5102824604	MISSA	L. Gibbs	Female		9/23/23	US	Mississippi	Forrest	1.1 mi. SE of Ashe Lake	31.0169	-89.174		L. Gibbs	GPS	I.J. Warden	Salvia azurea
Museum specimen - recent	5102823597	MISSA	L. Gibbs	Female		10/9/23	US	Mississippi	Greene	2.4 mi. NE of Mason Creek	31.3957	-88.667		L. Gibbs	GPS	I.J. Warden	Salvia azurea
Museum specimen - recent	5102823584	MISSA	L. Gibbs	Male		9/22/23	US	Mississippi	Forrest	1.1 mi. SE of Ashe Lake	31.0172	-89.1742		L. Gibbs	GPS	I.J. Warden	Salvia azurea
Museum specimen - recent	5102822605	MISSA	L. Gibbs	Female		10/22/23	US	Mississippi	Perry	3.5 mi. NE of New Augusta	31.1608	-88.9958		L. Gibbs	GPS	I.J. Warden	Salvia azurea
Museum specimen - recent	5102822603	MISSA	L. Gibbs	Female		10/16/23	US	Mississippi	Wayne	7.4 mi. SW of Clara	31.513	-88.7967		L. Gibbs	GPS	I.J. Warden	Salvia azurea
Museum specimen - recent	5102822599	MISSA	L. Gibbs	Male		10/15/23	US	Mississippi	Wayne	6.9 mi. SW of Clara	31.5172	-88.7895		L. Gibbs	GPS	I.J. Warden	Salvia azurea
Museum specimen - recent	5102821601	MISSA	L. Gibbs	Female		9/24/23	US	Mississippi	Jones	4.5 mi. NE of Blodgett	31.5048	-88.9307		L. Gibbs	GPS	I.J. Warden	Helianthus microcephalus
Museum specimen - recent	5102821594	MISSA	L. Gibbs	Female		10/8/23	US	Mississippi	Greene	2.4 mi. NE of Mason Creek	31.3957	-88.667		L. Gibbs	GPS	I.J. Warden	Salvia azurea
Museum specimen - recent	5102821593	MISSA	L. Gibbs	Male		9/23/23	US	Mississippi	Forrest	1.1 mi. SE of Ashe Lake	31.0169	-89.174		L. Gibbs	GPS	I.J. Warden	Salvia azurea
Museum specimen - recent	5102821581	MISSA	L. Gibbs	Male		9/22/23	US	Mississippi	Forrest	1.1 mi. SE of Ashe Lake	31.0172	-89.1742		L. Gibbs	GPS	I.J. Warden	Salvia azurea
iNaturalist	4978285234	iNaturalist	Lillie		DeSoto National Forest, Wiggins, MS, US	2024-09-27T16:24:41	US	Mississippi			30.927437	-89.18138	3			Lillie, John S. Ascher
iNaturalist	4954703097	iNaturalist	Lillie	Male	Perry County, MS, USA	2024-10-12T09:57	US	Mississippi			31.161379	-88.992881	15			Lillie, John S. Ascher
iNaturalist	4954631188	iNaturalist	Lillie		Camp Shelby Joint Forces Training Center, Beaumont, MS, US	2024-10-12T09:58	US	Mississippi			31.161459	-88.993261	109			Lillie, John S. Ascher
iNaturalist	4954282627	iNaturalist	Lillie	Female	Perry County, MS, USA	2024-10-12T09:54	US	Mississippi			31.161401	-88.993055	15			Lillie, John S. Ascher
iNaturalist	4953000371	iNaturalist	Lillie		DeSoto National Forest, Wiggins, MS, US	2024-09-27T17:06:26	US	Mississippi			30.921442	-89.181595	3			Lillie, Katheryne Parys, John S. Ascher
iNaturalist	4952643108	iNaturalist	Lillie	Male	DeSoto National Forest, Brooklyn, MS, US	2024-09-27T18:06:10	US	Mississippi			31.017497	-89.174545	4			Lillie, Katheryne Parys, John S. Ascher
iNaturalist	4952516674	iNaturalist	Katherine Parys		DeSoto National Forest, Brooklyn, MS, US	2024-10-02T10:15:24	US	Mississippi			31.019636	-89.17588	7			Katherine Parys, Sam Wilhelm, John S. Ascher
iNaturalist	4952436610	iNaturalist	Lillie		Perry County, MS, USA	2024-10-01T17:18	US	Mississippi			31.182037	-89.017929	15			Lillie, samwilhelm, John S. Ascher
iNaturalist	4949861537	iNaturalist	Jordyn K. Riehn		W 303rd St, Paola, KS, US	2023-08-28T14:25	US	Kansas			38.576031	-94.717408	172			Jordyn K. Riehn, Jacon Penner
iNaturalist	4431119580	iNaturalist	Lillie		DeSoto National Forest, Waynesboro, MS, US	2023-10-15T11:41:20	US	Mississippi			31.517458	-88.790025	10			Lillie, John S. Ascher
iNaturalist	4431090545	iNaturalist	Lillie		DeSoto National Forest, Waynesboro, MS, US	2023-10-15T12:09	US	Mississippi			31.517048	-88.790068	33			Lillie, John S. Ascher
iNaturalist	4430752901	iNaturalist	Lillie		Camp Shelby Joint Forces Training Center, New Augusta, MS, US	2023-10-22T09:34:37	US	Mississippi			31.169825	-89.023483	4			Lillie, John S. Ascher
Museum specimen - recent	4425670303	TAMU					US	New Mexico	Socorro	20 miles W Magdalena	34.116233	-107.594412	27145	Lichtenberg, EM	GEOLocate Web
iNaturalist	4424509063	iNaturalist	Lillie	Male	DeSoto National Forest, Richton, MS, US	2023-10-08T16:55:36	US	Mississippi			31.395728	-88.667	3			Lillie, John S. Ascher
iNaturalist	4424204073	iNaturalist	Lillie		Jones County, MS, USA	2023-09-27T15:13	US	Mississippi			31.521667	-89.021871	15			Lillie, John S. Ascher
iNaturalist	4421210457	iNaturalist	Lillie		DeSoto National Forest, Brooklyn, MS, US	2022-09-30T10:42	US	Mississippi			31.018313	-89.176922	494			John S. Ascher, Lillie	All were seen on Salvia azurea, one was seen on a blue curls species, but not observed nectaring/pollinating, simply resting out of the wind.
iNaturalist	4421138976	iNaturalist	Lillie	Male	DeSoto National Forest, Brooklyn, MS, US	2023-09-23T08:56:34	US	Mississippi			31.016945	-89.174063	3			John S. Ascher, bdagley, Lillie, Christopher Wilson, Keng-Lou James Hung	S.a.azurea
iNaturalist	4421134471	iNaturalist	Lillie		Perry County, MS, USA	2022-10-16T16:58	US	Mississippi			31.161264	-88.993245	15			John S. Ascher, Lillie	Collected on Salvia azurea
iNaturalist	4421027939	iNaturalist	Lillie		DeSoto National Forest, Laurel, MS, US	2023-09-24T11:03	US	Mississippi			31.504887	-88.95073	270			John S. Ascher, Lillie	On H.microcephalus
iNaturalist	4420929473	iNaturalist	tschro		Blue Ridge Farms, Kansas City, MO, USA	2023-08-18T12:23	US	Missouri			38.882306	-94.568943	174			John S. Ascher, David Mantack, Josh Klostermann
iNaturalist	4420907783	iNaturalist	Lillie		DeSoto National Forest, Brooklyn, MS, US	2023-09-22T10:49	US	Mississippi			31.017226	-89.174287	51			John S. Ascher, Lillie	On Salvia azurea ssp azurea
iNaturalist	4420894406	iNaturalist	Lillie		Perry County, MS, USA	2022-10-09T10:54	US	Mississippi			31.161256	-88.993843	34			John S. Ascher, Lillie
iNaturalist	4413937839	iNaturalist	KU Field Station		350 Wild Horse Rd, Lawrence, KS 66044	2023-08-25T12:15	US	Kansas			39.048086	-95.193032	212			KU Field Station, Jacob Penner or David Mantack, John S. Ascher
iNaturalist	4407306991	iNaturalist	Marshal Zabel	Male	Kill Creek Park, Olathe, KS, US	2023-08-26T09:37:59	US	Kansas			38.917687	-94.97435				Marshal Zabel, Jacob Penner
iNaturalist	4407248664	iNaturalist	KU Field Station	Male	350 Wild Horse Rd, Lawrence, KS 66044	2023-08-25T12:15	US	Kansas			39.048086	-95.193032	212			KU Field Station, Jacob Penner or David Mantack, John S. Ascher
iNaturalist	4407114761	iNaturalist	KU Field Station		350 Wild Horse Rd, Lawrence, KS 66044	2023-08-25T12:15	US	Kansas			39.048086	-95.193032	212			KU Field Station, Jacob Penner or David Mantack, John S. Ascher
Museum specimen - recent	4143268769	BDUC	David Prescott	Female		2018-06-15/2018-06-29	CA	Alberta	Simcoe	Canadian Forces Base Wainwright	52.83365	-111.0368				L.R. Best
Museum specimen - older	3801942134	INHS	C.W. Rettenmeyer		Lawrence, Kansas; 27-VIII 1954 No.; C. W. Bettenmeyer; Taken on; Salvia Tetraloniella; cresoniana; (Cockerell) Det. W. E.; LaBerge 2002.	8/27/54	US	Kansas	Douglas		38.97167	-95.235	10000	Kurlinkus, William	Physical collection object.	W. E. LaBerge	Taken on Salvia
Museum specimen - older	3801937130	INHS	L.M. Godinez		MEXICO Michoacan; LaMira, 4kmN Playa; Azul, 2-XI-1987; 50 m LG-273; L. Godinez; Collector Tetraloniella; cresoniana; (Cockerell) Det. W. E.; LaBerge 2002.	11/2/87	MX	Michoacan			18.017818	-102.347608		Lichtenberg, EM	GEOLocate Web	W. E. LaBerge
Museum specimen - older	3801859136	INHS	C.D. Michener		DeSoto Johnson; Co. Kans.; August 27, 1952; C. D. Michener; Taken on; Salvia Tetraloniella; cresoniana; (Cockerell) Det. W. E.; LaBerge 2002.	8/27/52	US	Kansas			38.979171	-94.968578	5769	Lichtenberg, EM	GEOLocate Web	W. E. LaBerge	Taken on Salvia
Museum specimen - older	3801857153	INHS	C.D. Michener		DeSoto Johnson; Co. Kans.; August 27, 1952; C. D. Michener; Taken on; Salvia Tetraloniella; cresoniana; (Cockerell) Det. W. E.; LaBerge 2002.	8/27/52	US	Kansas			38.979171	-94.968578	5769	Lichtenberg, EM	GEOLocate Web	W. E. LaBerge	Taken on Salvia
Museum specimen - older	3801852170	INHS	C.D. Michener		DeSoto Johnson; Co. Kans.; August 27, 1952; C. D. Michener; Taken on; Salvia Tetraloniella; cresoniana; (Cockerell) Det. W. E.; LaBerge 2002.	8/27/52	US	Kansas			38.979171	-94.968578	5769	Lichtenberg, EM	GEOLocate Web	W. E. LaBerge	Taken on Salvia
Museum specimen - older	3801381163	INHS			DeSoto Kansas; August 23, 1952; W. E. LaBerge; Taken on; Salvia Tetraloniella; cresoniana; (Cockerell) Det. W. E.; LaBerge 2002.	8/23/52	US	Kansas			38.979171	-94.968578	5769	Lichtenberg, EM	GEOLocate Web	W. E. LaBerge
Museum specimen - older	3801377122	INHS	C.W. Rettenmeyer		Lawrence, Kansas; 27-VIII 1954 No.; C. W. Bettenmeyer; Taken on; Salvia Tetraloniella; cresoniana; (Cockerell) Det. W. E.; LaBerge 2002.	8/27/54	US	Kansas	Douglas		38.97167	-95.235	10000	Kurlinkus, William	Physical collection object.	W. E. LaBerge	Taken on Salvia
Museum specimen - older	3801377121	INHS	C.W. Rettenmeyer		Lawrence, Kansas; 1-IX-1954 No.; C. W. Bettenmeyer; Taken on; Salvia Tetraloniella; cresoniana; (Cockerell) Det. W. E.; LaBerge 2002.	9/1/54	US	Kansas	Douglas		38.97167	-95.235	10000	Kurlinkus, William	Physical collection object.	W. E. LaBerge	Taken on Salvia
Museum specimen - older	3801376128	INHS	W.E. LaBerge		Lawrence, Ks.; VIII-24-1954; W. E. LaBerge; Taken on; Salvia; pitcheri Tetraloniella; cresoniana; (Cockerell) Det. W. E.; LaBerge 2002.	8/24/54	US	Kansas	Douglas		38.97167	-95.235	10000	Kurlinkus, William	Physical collection object.	W. E. LaBerge	Taken on Salvia pitcheri
Museum specimen - older	3801375184	INHS	E. Ordway, N. Marston		MEXICO Hidalgo; 5.6mi E Tlaxoapan; 7100', 27 Aug. '62; Ordway & Marston Tetraloniella; cresoniana; (Cockerell) Det. W. E.; LaBerge 2002.	8/27/62	MX	Hidalgo			20.091609	-99.133738		Lichtenberg, EM	GEOLocate Web	W. E. LaBerge
Museum specimen - older	3801372143	INHS	C.D. Michener		Olathe, Johnson; Co. Kans.; Aug. 20 1952; C. D. Michener; Taken on; Salvia; reflex Tetraloniella; cresoniana; (Cockerell) Det. W. E.; LaBerge 2002.	8/20/52	US	Kansas	Johnson		38.88139	-94.81889	10000	Kurlinkus, William	Physical collection object.	W. E. LaBerge	Taken on Salvia reflex
Museum specimen - older	3801341134	INHS	E. Ordway, N. Marston		MEXICO Hidalgo; 5.6mi E Tlaxoapan; 7100', 27 Aug. '62; Ordway & Marston Tetraloniella; cresoniana; (Cockerell) Det. W. E.; LaBerge 2002.	8/27/62	MX	Hidalgo			20.091609	-99.133738		Lichtenberg, EM	GEOLocate Web	W. E. LaBerge
Museum specimen - older	3801340120	INHS			DeSoto Kansas; August 23, 1952; W. E. LaBerge; Taken on; Salvia Tetraloniella; cresoniana; (Cockerell) Det. W. E.; LaBerge 2002.	8/23/52	US	Kansas			38.979171	-94.968578	5769	Lichtenberg, EM	GEOLocate Web	W. E. LaBerge
Museum specimen - older	3801339141	INHS	W.E. LaBerge		Lawrence, Ks.; VIII-24-1954; W. E. LaBerge; Taken on; Salvia; pitcheri Tetraloniella; cresoniana; (Cockerell) Det. W. E.; LaBerge 2002.	8/24/54	US	Kansas	Douglas		38.97167	-95.235	10000	Kurlinkus, William	Physical collection object.	W. E. LaBerge	Taken on Salvia pitcheri
Museum specimen - older	3801337143	INHS	C.D. Michener		Olathe, Johnson; Co. Kans.; Aug. 20 1952; C. D. Michener; Taken on; Salvia; reflex Tetraloniella; cresoniana; (Cockerell) Det. W. E.; LaBerge 2002.	8/20/52	US	Kansas	Johnson		38.88139	-94.81889	10000	Kurlinkus, William	Physical collection object.	W. E. LaBerge	Taken on Salvia reflex
iNaturalist	3743000431	iNaturalist	tschro	Female		2018-09-12T11:07	US	Missouri			38.881181	-94.568929	277			tschro, John S. Ascher
iNaturalist	3018100499	iNaturalist	kgastreich			2020-09-05T11:37:04	US	Missouri			38.879075	-94.556595	41			kgastreich, John S. Ascher
Type specimen	1318243682	USNM	[Not Stated]	Female			US	Texas			31.391792	-99.17064	699710	Lichtenberg, EM	GEOLocate Web
Museum specimen - older	1141873802	KU	Thorp, R	F		9/4/68	US	Arizona	Coconino	Sedona, 8 mi. N	34.985792	-111.76099	14993	Lichtenberg, EM	GEOLocate Web	Brooks, Robert
Museum specimen - older	1141873800	KU	Jafri, Ali	F		5/15/66	US	Idaho		Moscow	43.7325	-116.9992				Brooks, Robert
Museum specimen - older	1141873777	KU	Mathewson, J			1952-05	US	Kansas	Douglas	Lawrence	38.9717	-95.235
Museum specimen - older	1141873775	KU	Mathewson, J			1952-05	US	Kansas	Douglas	Lawrence	38.9717	-95.235
New Texas record		NTSC		F			US	Texas	Denton		33.340828	-97.337873	9861			Neff, JL
New Texas record		NTSC		M			US	Texas	Wise		33.317311	-97.446363	14678			Neff, JL
New Texas record		NTSC		F			US	Texas	Wise		33.317311	-97.446363	14678			Neff, JL
New Texas record		NTSC		M			US	Texas	Cooke		33.497867	-97.407911	7484			Neff, JL
New Texas record		NTSC		M			US	Texas	Cooke		33.497867	-97.407911	7484			Neff, JL
New Texas record		NTSC		M			US	Texas	Cooke		33.497867	-97.407911	7484
New Oklahoma record		OMNH	I. Gonzales	F		9/12/24	US	Oklahoma	Osage	Joseph H. Williams Tallgrass Prairie Preserve	36.875	-96.421				Hung, KLJ	Salvia azurea
New Oklahoma record		OMNH	I. Gonzales	F		9/12/24	US	Oklahoma	Osage	Joseph H. Williams Tallgrass Prairie Preserve	36.875	-96.421				Hung, KLJ	Salvia azurea
Taxonomic revisions							US	Alabama		Mobile	30.694	-88.043	19954	Lichtenberg, EM	GEOLocate Web
Taxonomic revisions							US	Arizona	Greenlee	Clifton, 30 mi. N	33.486	-109.296	41173	Lichtenberg, EM	GEOLocate Web
Taxonomic revisions							US	Colorado	Saguache	Saguache, 5 mi. E	38.184	-105.941		Neff, JL	Google Earth
Taxonomic revisions							US	Kansas	Johnson	DeSoto	38.98	94.966		Neff, JL	Google Earth
Taxonomic revisions							US	Kansas	Douglas	Lawrence	38.972	-95.235	8424	Lichtenberg, EM	GEOLocate Web
Taxonomic revisions							US	Kansas	Riley	Manhattan	39.184	-96.572	6104	Lichtenberg, EM	GEOLocate Web
Taxonomic revisions							US	Kansas	Johnson	Olathe	38.881	-94.819	12703	Lichtenberg, EM	GEOLocate Web
Taxonomic revisions							US	Kansas	Douglas	Sunflower	39.065	-94.864		Lichtenberg, EM	GEOLocate Web
Taxonomic revisions							US	Kansas	Shawnee	Topeka	39.048	-95.678	10539	Lichtenberg, EM	GEOLocate Web
Taxonomic revisions							US	New Mexico		Raton	36.903	-104.439	5304	Lichtenberg, EM	GeoLocate Web
Taxonomic revisions							US	Nebraska		Malcolm	40.907	-96.863	813	Lichtenberg, EM	GEOLocate Web
